# A fast and inexpensive plate-based NGS library preparation method for insect genomics

**DOI:** 10.1101/2023.11.24.568434

**Authors:** Lauren Cobb, Erik de Muinck, Spyros Kollias, Morten Skage, Gregor D. Gilfillan, Markus A. K. Sydenham, Shuo-Wang Qiao, Bastiaan Star

## Abstract

Entomological sampling and storage conditions often prioritise efficiency, practicality and conservation of morphological characteristics, and may therefore be suboptimal for DNA preservation. This practice can impact downstream molecular applications, such as the generation of high-throughput genomic libraries, which often requires substantial DNA input amounts. Here, we investigate a fast and economical Tn5 transposase tagmentation-based library preparation method optimised for 96-well plates and low yield DNA extracts from insect legs stored under different conditions. Using a standardised input of 6ng DNA, library preparation costs were significantly reduced through the 6-fold dilution of a commercially available tagmentation enzyme. Costs were further suppressed by direct post-amplification pooling, skipping quality assessment of individual libraries. We find that reduced DNA yields associated with ethanol-based storage do not impede overall sequencing success. Furthermore, we find that the efficiency of tagmentation-based library preparation can be improved by thorough post-amplification bead clean-up which selects against both short and large DNA fragments. By lowering data generation costs, broadening the scope of whole genome studies to include low yield DNA extracts and increasing throughput, we expect this protocol to be of significant value for a range of applications in the field of insect genomics.
