## Supplementary Material for "A fast and inexpensive plate-based NGS library preparation method for insect genomics"

### Sheet: Sheet1
Bombus lapidarius
			SP									S4								Combined
ID	Storage	Year	Reads	Collapsed reads	Clonality	Endogenous DNA (proportion)	Coverage	MT Clonality	MT Coverage	Read length (bp)		Reads	Collapsed reads	Clonality	Endogenous DNA (proportion)	Coverage	MT Clonality	MT Coverage	Read length (bp)	coverage
BEE009	Dry	2017	9974301	0.87072	0.0655834	0.470078	2.3972	0.0896031	63.9634	160.435		19387911	0.329235	0.117236	0.536127	7.65925	0.223933	238.009	156.283	10.0564
BEE010	Dry	2017	9973152	0.841649	0.0714921	0.469932	2.45799	0.108307	72.3541	160.446		25403974	0.377086	0.131281	0.513712	9.26344	0.252928	294.34	154.988	11.7214
BEE014	Dry	2017	8076852	0.831478	0.0669884	0.48093	2.09206	0.0781924	20.5049	163.328		20241708	0.32583	0.121042	0.549746	8.16707	0.181691	87.6926	155.345	10.2591
BEE016	Dry	2017	12203996	0.828962	0.0710563	0.478593	3.1461	0.110524	90.9111	162.998		28735826	0.328223	0.123797	0.545002	11.4696	0.250721	327.489	155.234	14.6157
BEE017	Dry	2017	9640662	0.837717	0.0724373	0.459946	2.36169	0.0827368	30.4497	162.387		22589207	0.356119	0.129272	0.508512	8.26347	0.194053	111.359	155.072	10.6252
BEE018	Dry	2017	7609357	0.859912	0.0671188	0.478402	1.88918	0.0930031	42.2868	161.304		16140277	0.361237	0.116726	0.550032	6.39764	0.19713	162.559	155.828	8.28682
BEE019	Dry	2017	12168745	0.803461	0.0672878	0.451912	3.03881	0.0939908	36.8283	163.656		36439272	0.368041	0.124355	0.506389	13.112	0.213013	145.451	154.294	16.1508
BEE021	Ethanol	2017	16261719	0.725706	0.0542354	0.588482	5.60377	0.100683	66.5381	162.84		53827117	0.205446	0.113211	0.640514	26.8373	0.262729	279.649	153.707	32.4411
BEE025	Ethanol	2017	23087451	0.739984	0.0633871	0.556048	7.45895	0.127692	116.745	163.406		96527020	0.240567	0.146901	0.612047	45.0613	0.355714	563.53	153.617	52.5203
BEE027	Ethanol	2017	14102012	0.795534	0.066364	0.586648	4.51426	0.171432	279.582	160.541		34124445	0.18931	0.120196	0.638918	17.2891	0.396952	967.584	155.188	21.8034
BEE032	Dry	2017	13389169	0.846719	0.071404	0.465198	3.27617	0.142851	223.037	161.618		23670306	0.314454	0.119677	0.533697	9.33885	0.316318	650.068	155.415	12.615
BEE034	Ethanol	2017	20745911	0.74913	0.0757508	0.53899	6.46315	0.118446	63.6272	163.746		69948180	0.214823	0.168816	0.588814	31.9119	0.303827	283.035	153.8	38.375
BEE037	Ethanol	2017	12311833	0.784896	0.05519	0.565557	3.87762	0.0831727	37.5431	162.403		31316323	0.202861	0.106191	0.620017	15.3123	0.200801	158.655	155.496	19.1899
BEE038	Dry	2017	6629450	0.828484	0.0655921	0.43622	1.56417	0.0775982	26.6146	163.612		20515904	0.45944	0.121612	0.473217	6.51912	0.19066	108.107	154.457	8.08329
BEE039	Dry	2017	9868829	0.81066	0.0766104	0.42795	2.31661	0.115048	83.5861	163.437		27932752	0.394062	0.132542	0.481848	9.41572	0.257754	315.233	154.365	11.7323
BEE040	Dry	2017	13433561	0.818449	0.0716877	0.505972	3.68584	0.0904537	36.6042	162.638		28159433	0.276099	0.123075	0.585322	12.419	0.201448	127.148	154.88	16.1048
BEE041	Dry	2017	10106362	0.813084	0.0832124	0.447921	2.48871	0.0994452	12.6081	164.142		43363140	0.435144	0.16073	0.488891	14.4356	0.284514	57.8594	154.196	16.9243
BEE043	Dry	2017	5924824	0.833104	0.0676302	0.460592	1.44592	0.0711022	18.3706	160.913		16846127	0.455025	0.120514	0.493487	5.60491	0.172698	61.5315	154.64	7.05083
BEE047	Ethanol	2017	14470649	0.718382	0.0703278	0.64259	5.43031	0.112099	85.4064	161.472		42097600	0.167325	0.123262	0.670199	22.4629	0.263719	319.953	153.943	27.8932
BEE165	Dry	2022	11932018	0.742225	0.0671638	0.527026	3.65473	0.0949111	12.6693	163.741		47903029	0.280311	0.144012	0.562104	20.0862	0.30938	54.4326	153.714	23.741
BEE166	Dry	2022	10186140	0.773678	0.0608159	0.540536	3.07027	0.0801092	11.4119	161.137		26039416	0.268067	0.0971266	0.615983	12.0957	0.201023	40.6743	154.291	15.166
BEE168	Dry	2022	10210866	0.736401	0.0571011	0.441657	2.61893	0.0886397	14.3933	162.861		36326853	0.222378	0.108105	0.473275	13.2703	0.261006	60.9164	153.865	15.8892
BEE178	Dry	2022	13903566	0.741091	0.0598039	0.491673	3.94086	0.100177	17.6041	162.279		59516346	0.388025	0.125787	0.541113	22.4418	0.29804	72.7955	153.188	26.3826
BEE254	Dry	2017	8588713	0.821258	0.0654784	0.462124	2.13894	0.11883	136.443	162.012		24208707	0.372675	0.112198	0.521696	8.97492	0.292513	555.614	154.743	11.1139
BEE255	Dry	2017	8851361	0.820296	0.0630064	0.473945	2.28016	0.0823382	41.5825	163.271		25350112	0.360566	0.112694	0.538029	9.78141	0.189671	170.337	155.012	12.0616
BEE256	Dry	2017	7091677	0.820347	0.0683632	0.453783	1.75279	0.0828663	12.8698	163.622		22236744	0.434707	0.12257	0.500331	7.59497	0.198237	55.1205	154.543	9.34776
BEE257	Dry	2017	2427508	0.770435	0.0837849	0.497484	0.64129	0.0724234	14.3226	153.048		8916584	0.39058	0.110835	0.569113	3.29166	0.136538	57.0355	142.826	3.93295
BEE258	Dry	2017	8132019	0.823523	0.060653	0.47716	2.09656	0.0636738	23.2749	162.749		30014805	0.301717	0.114308	0.537841	12.016	0.191693	132.477	155.311	14.1126
BEE259	Dry	2017	7600369	0.813614	0.080224	0.454998	1.8853	0.0963372	30.3744	162.846		22660080	0.396489	0.144957	0.497809	7.89232	0.219683	128.757	154.618	9.77762
BEE260	Dry	2017	7354599	0.682134	0.0812849	0.078051	0.340577	0.0710332	6.10409	159.535		25988804	0.144785	0.140476	0.0614236	1.28032	0.197703	23.8168	153.194	1.6209
BEE261	Dry	2017	14375044	0.817955	0.0744795	0.474266	3.71492	0.0992475	25.357	163.36		37035119	0.352186	0.131106	0.546535	14.558	0.239499	84.8668	154.671	18.273
BEE263	Dry	2017	10276519	0.803227	0.0588131	0.46248	2.61554	0.0816094	55.2403	162.954		28463838	0.368916	0.102706	0.534462	10.7982	0.200337	206.844	154.208	13.4137
BEE264	Dry	2017	7120018	0.831262	0.0659361	0.461707	1.76816	0.0963713	66.4194	163.087		18442004	0.436171	0.110711	0.509165	6.40781	0.220126	249.82	154.634	8.17597
BEE265	Dry	2017	5453553	0.823475	0.0621806	0.467661	1.38376	0.0820593	40.6859	163.422		16730402	0.459872	0.10938	0.511097	5.74008	0.195872	169.205	154.453	7.12384
BEE266	Dry	2017	6616852	0.808885	0.0700829	0.419662	1.52501	0.0985721	45.1695	163.393		17800519	0.409118	0.119579	0.450012	5.5562	0.208649	164.215	154.502	7.08121
BEE267	Dry	2017	5917461	0.818985	0.0583631	0.468269	1.49879	0.0691669	16.6494	162.297		17694985	0.344066	0.0924055	0.551058	7.06633	0.148722	79.2581	155.077	8.56512
BEE268	Dry	2017	6664674	0.807324	0.0562086	0.501403	1.83836	0.07633	13.3794	163.453		19275461	0.380734	0.103519	0.549868	7.49143	0.177191	50.9344	154.678	9.32979
BEE269	Dry	2017	7465422	0.80969	0.0660491	0.469626	1.92093	0.106507	115.718	163.122		17086497	0.391932	0.106218	0.527041	6.306	0.2372	360.167	154.312	8.22693
BEE270	Dry	2017	261576	0.798162	0.056212	0.454582	0.0669407	0.025	0.231236	165.995		835001	0.439713	0.0782103	0.505396	0.288241	0.0904255	0.999498	155.124	0.355181
BEE271	Dry	2017	9085590	0.835637	0.0723302	0.462726	2.24279	0.107608	72.7843	162.363		19003806	0.358168	0.118213	0.536616	7.33184	0.218652	244.829	155.177	9.57463
BEE272	Dry	2017	2456658	0.804239	0.0573516	0.466151	0.634243	0.0731293	9.31921	164.139		7233437	0.451648	0.0897082	0.511221	2.4949	0.12143	34.0218	154.413	3.12914
BEE273	Dry	2017	5807791	0.798107	0.0573485	0.429846	1.38474	0.0701149	18.2299	163.551		20537471	0.504128	0.109313	0.46278	6.16369	0.164788	71.1099	153.63	7.54843
BEE274	Dry	2017	6422043	0.831249	0.0548575	0.489079	1.68183	0.0791421	55.6406	162.351		13546114	0.322815	0.0919702	0.564005	5.61592	0.188912	209.117	155.304	7.29774
BEE275	Dry	2017	11070844	0.819949	0.0664626	0.468139	2.8132	0.100916	85.3486	163.006		5837269	0.401821	0.0863488	0.544026	2.2117	0.134255	67.8012	154.424	5.0249
BEE276	Dry	2017	7392200	0.809407	0.0627982	0.480053	1.94435	0.0928966	72.3569	163.083		22690095	0.358353	0.116988	0.540973	8.78582	0.224118	304.971	154.502	10.7302
BEE277	Dry	2017	5956503	0.835553	0.057452	0.447048	1.42182	0.0737616	24.3489	162.493		17784587	0.462569	0.0965152	0.501812	5.98382	0.163868	103.255	154.54	7.40563
Bombus pascuorum
			SP									S4								Combined
ID	Storage	Year	Reads	Collapsed reads	Clonality	Endogenous DNA (proportion)	Coverage	MT Clonality	MT Coverage	Read length (bp)		Reads	Collapsed reads	Clonality	Endogenous DNA (proportion)	Coverage	MT Clonality	MT Coverage	Read length (bp)	coverage
BEE008	Dry	2017	6549854	0.861878	0.0563003	0.573684	2.22967	0.0683438	30.7815	160.364		14692031	0.289138	0.107854	0.656604	8.3757	0.170488	141.017	156.09	10.6054
BEE011	Dry	2017	9454360	0.811036	0.065643	0.54672	3.25139	0.0823404	41.0275	162.735		28641027	0.338305	0.115513	0.625394	14.9553	0.198296	184.581	154.549	18.2067
BEE012	Dry	2017	1842509	0.647737	0.0392823	0.560133	0.795739	0.0735931	4.60651	175.369		12755700	0.315702	0.1061	0.536764	5.76784	0.161247	35.2742	153.834	6.56358
BEE013	Dry	2017	9979839	0.855245	0.0721751	0.604439	3.59708	0.0932888	20.541	160.225		19615704	0.256007	0.115846	0.693861	12.0477	0.188788	76.6378	156.115	15.6448
BEE015	Dry	2017	6242105	0.847102	0.0562259	0.620356	2.34835	0.0967668	115.976	161.792		15278897	0.255356	0.109161	0.693387	9.41082	0.23107	549.199	156.607	11.7592
BEE020	Ethanol	2017	17478850	0.730742	0.0642915	0.620453	7.23489	0.119114	24.303	161.673		59277548	0.195281	0.126749	0.665121	35.5833	0.296905	103.663	153.82	42.8182
BEE022	Ethanol	2017	13710915	0.697807	0.0560649	0.595194	5.60063	0.103348	21.7146	162.11		61087559	0.184811	0.126045	0.633654	35.0145	0.289485	102.424	153.281	40.6152
BEE023	Dry	2017	6881537	0.795687	0.0802008	0.5315	2.33813	0.0955671	21.2991	163.275		20380076	0.337681	0.12955	0.598367	10.1858	0.187983	84.3251	154.551	12.5239
BEE024	Dry	2017	6102715	0.773529	0.0498002	0.60029	2.47551	0.0651221	9.86591	169.461		18644941	0.229836	0.10081	0.66982	11.1075	0.185012	44.5486	154.536	13.583
BEE028	Dry	2017	6652996	0.861736	0.0710065	0.527515	2.07619	0.0775434	19.5516	159.861		14249671	0.359018	0.116311	0.604211	7.16149	0.163606	81.7424	155.907	9.23768
BEE031	Dry	2017	10012093	0.792716	0.0629142	0.508436	3.25515	0.0770906	13.1921	162.919		29458652	0.294418	0.119626	0.566994	14.2975	0.238865	50.2129	154.369	17.5527
BEE033	Dry	2017	6172151	0.850158	0.0631211	0.560389	2.08449	0.0783505	11.1795	161.214		13102527	0.30352	0.103419	0.650136	7.32391	0.176283	40.1016	155.882	9.4084
BEE035	Dry	2017	4694766	0.808944	0.06575	0.503702	1.50441	0.0739191	8.82058	164.292		17189720	0.422204	0.1274	0.542063	7.36521	0.177925	38.5598	154.092	8.86962
BEE036	Dry	2017	7118608	0.795548	0.0641316	0.501957	2.28477	0.0790716	15.7241	163.293		26096664	0.346578	0.117079	0.564958	12.2189	0.207364	74.41	154.174	14.5037
BEE042	Dry	2017	7127099	0.793955	0.0621927	0.526718	2.39139	0.0786445	8.9554	162.47		24946535	0.387642	0.111483	0.590514	11.8951	0.22167	35.9093	154.038	14.2865
BEE044	Dry	2017	10297225	0.801967	0.0615917	0.57385	3.71109	0.105211	104.458	161.244		24511141	0.286992	0.103419	0.652701	13.8007	0.213377	344.623	154.889	17.5117
BEE045	Dry	2017	6629392	0.842483	0.0548881	0.533756	2.16908	0.0661088	14.4079	162.89		18638735	0.347811	0.111041	0.603129	9.37457	0.18162	64.5955	155.248	11.5436
BEE046	Dry	2017	9300192	0.771445	0.0662011	0.514675	3.11171	0.0832158	16.8072	162.764		36373177	0.412425	0.120882	0.562896	16.2339	0.236421	73.7509	153.618	19.3456
BEE048	Dry	2017	11154948	0.782109	0.0592393	0.552942	3.9622	0.0904718	25.9751	162.237		34077198	0.282359	0.107076	0.627895	18.4316	0.215849	111.136	154.256	22.3938
BEE049	Dry	2017	8614332	0.789559	0.0641603	0.53032	2.93608	0.0929752	13.8628	163.321		26850114	0.340456	0.114432	0.590393	13.1876	0.227045	53.9827	154.188	16.1236
BEE152	Dry	2022	14781975	0.725552	0.0597359	0.609402	6.07744	0.0907534	23.1907	162.831		53816848	0.208727	0.127047	0.65794	31.612	0.285446	108.173	153.303	37.6895
BEE153	Dry	2022	9557459	0.743655	0.0592179	0.542987	3.43889	0.0770654	8.83377	162.238		38876394	0.327111	0.110508	0.601687	19.5133	0.270915	41.6875	153.38	22.9522
BEE163	Dry	2022	11101633	0.723992	0.0624846	0.585425	4.38004	0.0876766	11.0878	162.459		48103020	0.238456	0.128265	0.644008	27.2433	0.287759	59.7196	153.556	31.6233
BEE172	Dry	2022	7480370	0.692621	0.0467608	0.619167	3.25268	0.0656276	15.157	165.221		34468096	0.182361	0.109307	0.663288	20.7115	0.210697	88.8787	153.299	23.9642
BEE174	Dry	2022	15292573	0.70784	0.0687094	0.562014	5.83218	0.105909	16.6582	161.538		50307717	0.205452	0.120712	0.619188	27.8756	0.276977	72.7784	153.383	33.7077
BEE176	Dry	2022	11677843	0.72909	0.0545673	0.59772	4.67409	0.0870897	12.2598	162.071		39096839	0.2366	0.103983	0.669725	23.0402	0.283099	51.77	153.484	27.7143
BEE177	Dry	2022	10997949	0.76601	0.0624257	0.551419	3.91815	0.0922924	17.096	161.049		34515569	0.268659	0.115589	0.605265	18.0849	0.244529	76.1255	153.794	22.003
BEE190	Dry	2017	10726503	0.796479	0.0644468	0.536823	3.69244	0.0810997	17.0546	163.885		33598043	0.377847	0.120055	0.598021	16.3183	0.211584	69.1744	153.998	20.0107
BEE191	Dry	2017	6055388	0.832511	0.0637856	0.521265	1.94794	0.0581297	6.84318	162.587		14757467	0.376872	0.106659	0.594468	7.17908	0.174986	27.3261	155.071	9.12702
BEE192	Dry	2017	6528502	0.806263	0.0615319	0.504454	2.08485	0.0778968	26.0877	163.119		21001357	0.411083	0.112653	0.548915	9.1828	0.172668	110.764	154.2	11.2677
BEE193	Dry	2017	6145356	0.824021	0.0665434	0.510211	1.95363	0.0902473	57.2245	162.975		17434203	0.430061	0.117243	0.551223	7.57651	0.184052	207.843	154.462	9.53014
BEE194	Dry	2017	7435272	0.818294	0.0606962	0.560193	2.60415	0.0843478	76.7943	162.739		19402838	0.327937	0.107126	0.638362	10.4101	0.193599	305.933	154.608	13.0143
BEE195	Dry	2017	6887512	0.811103	0.0587764	0.542234	2.35532	0.0811199	26.2401	163.167		20768851	0.358513	0.0994801	0.616305	10.5551	0.161131	109.369	154.517	12.9104
BEE243	Dry	2017	2408720	0.599009	0.035934	0.387749	0.745674	0.0439739	4.17846	175.276		15452830	0.162078	0.100129	0.371363	5.24464	0.169879	27.3801	152.942	5.99032
BEE244	Dry	2017	4493003	0.791294	0.0606626	0.536355	1.55446	0.0716724	7.06008	164.153		16340055	0.358894	0.121794	0.580718	7.80125	0.200939	34.6096	154.089	9.35572
BEE245	Dry	2017	9030446	0.807174	0.0634769	0.552119	3.15483	0.0797976	14.7034	163.165		23494047	0.281187	0.113942	0.62471	12.6917	0.222423	53.272	154.744	15.8466
BEE246	Dry	2017	6606412	0.842762	0.0680001	0.527405	2.11637	0.0813139	10.765	161.448		17510158	0.347511	0.117649	0.593725	8.68408	0.205309	45.4556	155.479	10.8004
BEE247	Dry	2017	5349295	0.844265	0.0742345	0.50894	1.6432	0.0938004	44.594	160.64		14397938	0.3997	0.129826	0.556764	6.47077	0.194317	190.14	155.148	8.11396
BEE248	Dry	2017	4045813	0.832867	0.0653786	0.512729	1.27667	0.0735184	16.7738	162.198		10184154	0.417627	0.110112	0.549627	4.46203	0.156479	59.6438	154.95	5.7387
BEE249	Dry	2017	4646831	0.810079	0.0625313	0.456879	1.34367	0.06929	15.1035	163.601		14903320	0.420266	0.114598	0.494124	5.83958	0.162326	60.9276	154.397	7.18324
BEE250	Dry	2017	5133027	0.812137	0.0628957	0.500104	1.61203	0.0831776	34.8787	162.613		15908544	0.44378	0.109249	0.540622	6.71105	0.162988	140.052	154.227	8.32308
BEE251	Dry	2017	8840707	0.814909	0.0634157	0.50876	2.81652	0.0752486	22.6064	162.53		23795123	0.381261	0.114072	0.570459	11.0226	0.181847	83.7819	154.297	13.8392
BEE252	Dry	2017	8477852	0.789153	0.0600264	0.553797	3.01312	0.0795791	17.8924	163.03		27759739	0.332957	0.110433	0.618122	14.3422	0.203585	73.0007	154.22	17.3553
BEE253	Dry	2017	7376703	0.813296	0.0637714	0.540809	2.49278	0.0786047	39.507	161.961		20934610	0.337923	0.108536	0.607802	10.6432	0.178284	184.177	154.794	13.136
